# Dissecting embryonic and extra-embryonic lineage crosstalk with stem cell co-culture

**DOI:** 10.1101/2023.03.07.531525

**Authors:** Yulei Wei, E Zhang, Leqian Yu, Baiquan Ci, Lei Guo, Masahiro Sakurai, Shino Takii, Jian Liu, Daniel A. Schmitz, Yi Ding, Linfeng Zhan, Canbin Zheng, Hai-Xi Sun, Lin Xu, Daiji Okamura, Weizhi Ji, Tao Tan, Jun Wu

## Abstract

Faithful embryogenesis requires precise coordination between embryonic and extraembryonic tissues. Although stem cells from embryonic and extraembryonic origins have been generated for several mammalian species(Bogliotti et al., 2018; Choi et al., 2019; Cui et al., 2019; Evans and Kaufman, 1981; Kunath et al., 2005; Li et al., 2008; Martin, 1981; Okae et al., 2018; Tanaka et al., 1998; Thomson et al., 1998; Vandevoort et al., 2007; Vilarino et al., 2020; Yu et al., 2021b; Zhong et al., 2018), they are grown in different culture conditions with diverse media composition, which makes it difficult to study cross-lineage communication. Here, by using the same culture condition that activates FGF, TGF-β and WNT signaling pathways, we derived stable embryonic stem cells (ESCs), extraembryonic endoderm stem cells (XENs) and trophoblast stem cells (TSCs) from all three founding tissues of mouse and cynomolgus monkey blastocysts. This allowed us to establish embryonic and extraembryonic stem cell co-cultures to dissect lineage crosstalk during early mammalian development. Co-cultures of ESCs and XENs uncovered a conserved and previously unrecognized growth inhibition of pluripotent cells by extraembryonic endoderm cells, which is in part mediated through extracellular matrix signaling. Our study unveils a more universal state of stem cell self-renewal stabilized by activation, as opposed to inhibition, of developmental signaling pathways. The embryonic and extraembryonic stem cell co-culture strategy developed here will open new avenues for creating more faithful embryo models and developing more developmentally relevant differentiation protocols.
