## Supplementary material for "Dissecting embryonic and extra-embryonic lineage crosstalk with stem cell co-culture": Table S1

### Sheet: Sheet1
Table S1: Chimera efficency of the FTW-mXENs and FTW-mTSCs
Cell lines	Passages	Host mouse strain	Dissection stage	# Transferred blastocysts	# Isolated embryos	# mKO+ embryos	Chimeras %
FTW-mXENs (mKO)-Line A	P10-P15	ICR	E11.5	72	51	6	11.8% (6/51)
FTW-mTSCs (mKO)-Line A	P10-P20	ICR	E11.5	39	28	4	14.3% (4/28)
Cell lines	Passages	Host mouse strain	Dissection stage	# Transferred blastocysts	# Isolated embryos	# eGFP+ embryos	Chimeras %
Conventional-mXENs (GFP)-Line B	P33-P36	B6	E7.5	65	22	2	9.0% (2/22)
			E11.5	17	10	1	10% (1/10)
FTW-mXENs (GFP)-Line B	P30+3-P33+3	B6	E7.5	43	23	4	17.4% (4/23)
			E11.5	16	9	4	44.4% (4/9)
Cell lines	Passages	Host mouse strain	Dissection stage	# Transferred blastocysts	# Isolated embryos	# eGFP+ embryos	Chimeras %
Conventional-3.5-TSCs (GFP)-Line B	P20-P24	B6	E7.5	25	19	2	10.5% (2/19)
			E11.5	49	10	1	10% (1/10)
FTW-mTSCs (GFP)-Line B	P15+5-P15+9	B6	E7.5	28	15	5	33.3% (5/15)
			E11.5	39	11	3	27.7% (3/11)
