## Supplementary material for "Dissecting embryonic and extra-embryonic lineage crosstalk with stem cell co-culture": Table S3

### Sheet: Sheet1
Table S3: Summary of cell lines derivation from monkey embryos
Cell lines	No. Stage of embryo for derivation	No. cell lines	Derivation Efficency (%)
FTW-cyESCs	2 (E7)	2	100
FTW-cyXENs	11 (E7/E8/E19)	8	72.73
FTW-cyTSCs	11 (E7/E8/E10)	4	36.36
