## Supplementary material for "Dissecting embryonic and extra-embryonic lineage crosstalk with stem cell co-culture": Table S4

### Sheet: Mouse
Table S4: Summary of scRNA-seq samples
A total of 37,987 cells were used for further analyses after stringent filtration
Sampels	Numbers of cell	Average numbers of genes expressed	Average numbers of UMIs
FTW-mESCs	10483	18085	4969
FTW-mTSCs	9354	17865	6993
FTW-mXENs	10912	16284	5789
FTW-m3line-co replicate1	12173	19309	8710
FTW-m3line-co replicate1	11377	19093	9357
FTW-day0	145	16348	158245
FTW-derevation-8days	6343	18716	11203
Note: Remove cells with less than 200 genes and genes expressed less than 3 cells • Remove cells with mitochondria proportion greater than 25% • Remove cells with ribosome proportion less than 5% • Remove cells with abnormally high/low counts & features (based on QC plots) mitochondria in one cell

### Sheet: Monkey
A total of 37,987 cells were used for further analyses after stringent filtration
Sampels	Numbers of cell	Average numbers of genes expressed	Average numbers of UMIs
FTW-cyESCs replicate1	5362	6155	22792
FTW-cyXENs replicate1	4366	5355	22358
FTW-cyXENs replicate2	2814	5208	23046
FTW-cyTSCs replicate1	3649	4879	20842
FTW-cyTSCs replicate2	2846	4912	22480
FTW-cy2line replicate1	5189	5189	16065
FTW-cy2line replicate2	4868	4868	13992
FTW-cy3line replicate1	5369	6135	24840
FTW-cy3line replicate2	3524	7014	33758
Note: The Filter condition is less than 500 genes, less than 10,000 and not more than 60,000 UMIs or not more than 15 percent UMIs mapping on mitochondria in one cell
