## Supplementary material for "Dissecting embryonic and extra-embryonic lineage crosstalk with stem cell co-culture": Table S5

### Sheet: Cellchat
Table S5: Cellchat analysis based on cynomolgus monkey co-culture scRNA-seq data.
Signaling pattern	Relative strength
LAMININ	4.50453
COLLAGEN	4.20423
FN1	3.90393
MK	3.60363
SPP1	3.30333
FGF	3.00302
NCAM	1.70058
SEMA3	1.20296
THBS	1.19496
BMP	1.17474
CDH	1.01618
JAM	0.978609
CADM	0.944191
MPZ	0.936659
EPHB	0.750633
SEMA6	0.686973
TGFb	0.663171
EPHA	0.65911
NECTIN	0.613132
PSAP	0.596463
IGF	0.592155
CDH1	0.585754
MIF	0.572173
PTN	0.550684
PTPRM	0.508953
ANGPTL	0.49833
ncWNT	0.491705
DESMOSOME	0.444977
ACTIVIN	0.430385
WNT	0.401284
VEGF	0.399357
EGF	0.388376
TENASCIN	0.373514
NODAL	0.37046
HSPG	0.35773
ANGPT	0.352199
VISFATIN	0.351303
CD99	0.344437
GRN	0.344193
SEMA7	0.334665
GDF	0.322685
ESAM	0.31589
AGRN	0.311603
NOTCH	0.296489
SEMA5	0.294453
PARs	0.29326
VTN	0.282561
CHEMERIN	0.267391
NRG	0.26262
CD46	0.256873
NRXN	0.25273
NT	0.24154
EDA	0.240165
GAS	0.239973
CXCL	0.233188
EDN	0.228162
CCL	0.222586
KIT	0.218423
SEMA4	0.216833
PROS	0.212295
VWF	0.211933
ADGRE5	0.211855
CD226	0.211429
TWEAK	0.211352
PDGF	0.204549
OCLN	0.2019
IFN-I	0.197614
THY1	0.193721
IL6	0.190903
LIFR	0.188135
NPNT	0.188011
HH	0.184843
GALANIN	0.184387
L1CAM	0.182814
RELN	0.181033
OPIOID	0.177948
NEGR	0.175051
NGL	0.172018
CALCR	0.171635
IL1	0.170234
CSPG4	0.166056
NPR1	0.164752
CNTN	0.164638
SLURP	0.15557
APP	0.154019
EPGN	0.153655
NPY	0.149842
NGF	0.149231
ENHO	0.147685
TNF	0.145364
SOMATOSTATIN	0.137269
SELL	0.133548
VCAM	0.131443
ANNEXIN	0.130299
TAC	0.129313
SELE	0.128336
CSF	0.124985
LHB	0.122996
ALCAM	0.12299
CD6	0.12299
GDNF	0.122865
CDH5	0.121123
HGF	0.120594
BAG	0.117609
IL17	0.11748
ICAM	0.116901
FSH	0.116129
NPFF	0.115489
ITGB2	0.11366
CCK	0.113162
PECAM1	0.111197
TIGIT	0.108792
AMH	0.108703
PD-L1	0.108553
COMPLEMENT	0.108375
BRADYKININ	0.103255
LCK	0.102617
TRAIL	0.102088
NPW-B	0.101897
GIPR	0.101358
CD96	0.100984
GHRH	0.100209
CEACAM	0.0997301
BMP10	0.0995032
CD137	0.0981837
MSTN	0.09814
RANKL	0.0950639
PRL	0.0948889
ANXA1	0.0941344
NPR2	0.0925123
CD30	0.0909396
RESISTIN	0.0907793
UCN	0.0905119
IL10	0.0876915
MELANOCORTIN	0.0869153
PTH	0.0868777
APJ	0.0867493
VISTA	0.0865059
LT	0.0855446
IL2	0.0850311
IL4	0.0844589
RLN	0.0844024
MAG	0.0838889
FLT3	0.0834476
VIP	0.082615
PDL2	0.0818043
GPR	0.0811004
SCT	0.0795784
ICOS	0.0787809
BSP	0.0786924
PROK	0.0774804
APELIN	0.075051
OSTN	0.0713169
QRFP	0.0711733
IL12	0.0705038
CD34	0.0700083
AGT	0.0695559
CSF3	0.0677686
BAFF	0.0666482
AVP	0.0649743
GUCA	0.0648064
PACAP	0.0594288
