## Supplementary material for "Dissecting embryonic and extra-embryonic lineage crosstalk with stem cell co-culture": Table S6

### Sheet: GATA3
Table S6: SCENIC analysis of common and distinct targets between mouse and monkey FTW cells.
species	TF	Target
Monkey	GATA3	EZR
Monkey	GATA3	ADAMTS1
Monkey	GATA3	AHNAK
Monkey	GATA3	FAM120A
Monkey	GATA3	SGPP1
Monkey	GATA3	FSTL1
Monkey	GATA3	EPAS1
Monkey	GATA3	KLF5
Monkey	GATA3	A4GALT
Monkey	GATA3	CRIM1
Monkey	GATA3	TBC1D1
Monkey	GATA3	LIMK2
Monkey	GATA3	CDH1
Monkey	GATA3	RAI14
Monkey	GATA3	NEDD4
Monkey	GATA3	GAB1
Monkey	GATA3	PPP1R13L
Monkey	GATA3	TJP2
Monkey	GATA3	BMPR2
Monkey	GATA3	ARID5B
Monkey	GATA3	CD274
Monkey	GATA3	BIN2
Monkey	GATA3	TFAP2C
Monkey	GATA3	FLNB
Monkey	GATA3	DST
Monkey	GATA3	RNF128
Monkey	GATA3	BEND7
Monkey	GATA3	AKAP2
Monkey	GATA3	NUAK2
Monkey	GATA3	ENTPD4
Monkey	GATA3	MBNL2
Monkey	GATA3	NUCB2
Monkey	GATA3	IRS2
Monkey	GATA3	TACC1
Monkey	GATA3	BBX
Monkey	GATA3	CST6
Monkey	GATA3	SGMS2
Monkey	GATA3	ELK4
Monkey	GATA3	DENND1B
Monkey	GATA3	CDC42EP5
Monkey	GATA3	PALM2
Monkey	GATA3	TMEM45A
Monkey	GATA3	AMOT
Monkey	GATA3	MON2
Monkey	GATA3	NPEPPS
Monkey	GATA3	SH3PXD2B
Monkey	GATA3	ACAP2
Monkey	GATA3	OLR1
Monkey	GATA3	CD59
Monkey	GATA3	SETD7
Monkey	GATA3	SUSD3
Monkey	GATA3	VGLL3
Monkey	GATA3	ARHGAP21
Monkey	GATA3	TMEM158
Monkey	GATA3	TRIML2
Monkey	GATA3	LIPH
Monkey	GATA3	ZNF362
Monkey	GATA3	DIO1
Monkey	GATA3	ATOX1
Monkey	GATA3	TACSTD2
Monkey	GATA3	GCNT2
Monkey	GATA3	SGK1
Monkey	GATA3	RAD21
Monkey	GATA3	PTPRF
Monkey	GATA3	MYO5B
Monkey	GATA3	TES
Monkey	GATA3	RPS6KA4
Monkey	GATA3	ATP8B1
Monkey	GATA3	CERCAM
Monkey	GATA3	TET2
Monkey	GATA3	SH3GLB2
Monkey	GATA3	DHX32
Monkey	GATA3	FAM107B
Monkey	GATA3	CAB39L
Monkey	GATA3	PRKCH
Monkey	GATA3	MBD2
Monkey	GATA3	SLC38A6
Monkey	GATA3	TBC1D10A
Monkey	GATA3	ANXA1
Monkey	GATA3	SLC38A10
Monkey	GATA3	TANC1
Monkey	GATA3	ITGAV
Monkey	GATA3	MME
Monkey	GATA3	ELF3
Monkey	GATA3	OVOL1
Monkey	GATA3	BTBD3
Monkey	GATA3	TFPI2
Monkey	GATA3	MGAT4A
Monkey	GATA3	ARHGAP8
Monkey	GATA3	GABRE
Monkey	GATA3	ANKRD9
Monkey	GATA3	CDYL2
Monkey	GATA3	TMPRSS11E
Monkey	GATA3	MGST3
Monkey	GATA3	TLK1
Monkey	GATA3	SMARCA2
Monkey	GATA3	SMYD2
Monkey	GATA3	MET
Monkey	GATA3	REPS2
Monkey	GATA3	NOTCH2
Monkey	GATA3	ARHGDIB
Monkey	GATA3	ITSN2
Monkey	GATA3	SCAMP2
Monkey	GATA3	GJA5
Monkey	GATA3	DPP4
Monkey	GATA3	HCFC2
Monkey	GATA3	ANXA2
Monkey	GATA3	PRSS22
Monkey	GATA3	SLK
Monkey	GATA3	MCOLN3
Monkey	GATA3	CDCP1
Monkey	GATA3	TNFRSF19
Monkey	GATA3	TC2N
Monkey	GATA3	FYCO1
Monkey	GATA3	SAMD9L
Monkey	GATA3	TFAP2A
Monkey	GATA3	IL1R2
Monkey	GATA3	ENDOD1
Monkey	GATA3	SARS
Monkey	GATA3	KRT7
Monkey	GATA3	BCL9L
Monkey	GATA3	RAB11FIP1
Monkey	GATA3	RAB2A
Monkey	GATA3	HIP1R
Monkey	GATA3	GNG12
Monkey	GATA3	DUSP16
Monkey	GATA3	HERC1
Monkey	GATA3	GALNT6
Monkey	GATA3	RXRA
Monkey	GATA3	RAB5B
Monkey	GATA3	PLEKHA2
Monkey	GATA3	SH3YL1
Monkey	GATA3	FBN2
Monkey	GATA3	SKAP2
Monkey	GATA3	PDE4A
Monkey	GATA3	MPP5
Monkey	GATA3	A2ML1
Monkey	GATA3	ELF4
Monkey	GATA3	LAMP2
Monkey	GATA3	EFNA1
Monkey	GATA3	RASSF8
Monkey	GATA3	ZFHX3
Monkey	GATA3	DUSP10
Monkey	GATA3	RAB27A
Monkey	GATA3	FAM120AOS
Monkey	GATA3	AP3M2
Monkey	GATA3	SCARA3
Monkey	GATA3	CAST
Monkey	GATA3	MANEA
Monkey	GATA3	WNT4
Monkey	GATA3	SLCO1A2
Monkey	GATA3	PRPSAP1
Monkey	GATA3	ATG10
Monkey	GATA3	OSTF1
Monkey	GATA3	TMEM154
Monkey	GATA3	CTDSP1
Monkey	GATA3	PIK3C2G
Monkey	GATA3	HIVEP2
Monkey	GATA3	N4BP2
Monkey	GATA3	ASAP2
Monkey	GATA3	ETS1
Monkey	GATA3	CTNND1
Monkey	GATA3	STT3A
Monkey	GATA3	TAB3
Monkey	GATA3	TPRA1
Monkey	GATA3	FAM129B
Monkey	GATA3	ZBTB7A
Monkey	GATA3	TPCN1
Monkey	GATA3	BAHD1
Monkey	GATA3	CD47
Monkey	GATA3	TRAM1
Monkey	GATA3	PDLIM5
Monkey	GATA3	MARK2
Monkey	GATA3	LRP2
Monkey	GATA3	PALM3
Monkey	GATA3	CD55
Monkey	GATA3	MFSD1
Monkey	GATA3	ARHGEF12
Monkey	GATA3	LGALS3
Monkey	GATA3	SEMA7A
Monkey	GATA3	RGS10
Monkey	GATA3	AKTIP
Monkey	GATA3	TMBIM1
Monkey	GATA3	ITGA1
Monkey	GATA3	VASH1
Monkey	GATA3	LMBRD1
Monkey	GATA3	P2RY2
Monkey	GATA3	SYTL5
Monkey	GATA3	ZHX1
Monkey	GATA3	RND3
Monkey	GATA3	GABRG3
Monkey	GATA3	B3GNT2
Monkey	GATA3	S100A16
Monkey	GATA3	RAB11FIP4
Monkey	GATA3	FAT1
Monkey	GATA3	ERMP1
Monkey	GATA3	PLCB4
Monkey	GATA3	CMKLR1
Monkey	GATA3	PSD4
Monkey	GATA3	LAD1
Monkey	GATA3	PRRG1
Monkey	GATA3	SLC1A4
Monkey	GATA3	SNX10
Monkey	GATA3	ESRP2
Monkey	GATA3	FUCA2
Monkey	GATA3	PAK6
Monkey	GATA3	FURIN
Monkey	GATA3	FUT8
Monkey	GATA3	BLNK
Monkey	GATA3	CSRP1
Monkey	GATA3	LMO7
Monkey	GATA3	ABCB10
Monkey	GATA3	MYO1E
Monkey	GATA3	ARHGEF5
Monkey	GATA3	CD9
Monkey	GATA3	GRHL1
Monkey	GATA3	GFPT1
Monkey	GATA3	EPS8L2
Monkey	GATA3	RAB25
Monkey	GATA3	ACSF2
Monkey	GATA3	BZW2
Monkey	GATA3	PDLIM2
Monkey	GATA3	CLDN4
Monkey	GATA3	OSGIN2
Monkey	GATA3	GRAMD1C
Monkey	GATA3	CEP350
Monkey	GATA3	STAT3
Monkey	GATA3	GALNT3
Monkey	GATA3	ARHGAP27
Monkey	GATA3	ZFX
Monkey	GATA3	NCOA3
Monkey	GATA3	ABLIM3
Monkey	GATA3	PPARG
Monkey	GATA3	CHD3
Monkey	GATA3	HOOK2
Monkey	GATA3	OSBPL9
Monkey	GATA3	MOSPD1
Monkey	GATA3	SUN2
Monkey	GATA3	TMEM125
Monkey	GATA3	LTBP1
Monkey	GATA3	TMEM189
Monkey	GATA3	CSGALNACT1
Monkey	GATA3	DSEL
Monkey	GATA3	RB1CC1
Monkey	GATA3	FBXL3
Monkey	GATA3	FAM91A1
Monkey	GATA3	KRT80
Monkey	GATA3	NFATC2
Monkey	GATA3	MFN2
Monkey	GATA3	JUNB
Monkey	GATA3	DICER1
Monkey	GATA3	STX3
Monkey	GATA3	PLAU
Monkey	GATA3	VAV3
Monkey	GATA3	NOD1
Monkey	GATA3	NCOA7
Monkey	GATA3	GCC1
Monkey	GATA3	TMEM79
Monkey	GATA3	DAAM1
Monkey	GATA3	ELOVL5
Monkey	GATA3	MYH9
Monkey	GATA3	FMN1
Monkey	GATA3	MEF2D
Monkey	GATA3	NCKAP1
Monkey	GATA3	IRX4
Monkey	GATA3	ERCC6
Monkey	GATA3	PLEC
Monkey	GATA3	HSD11B1
Monkey	GATA3	FAM43A
Monkey	GATA3	SYNE2
Monkey	GATA3	PRLR
Monkey	GATA3	MYO6
Monkey	GATA3	MYO1C
Monkey	GATA3	F11R
Monkey	GATA3	LRCH1
Monkey	GATA3	DVL3
Monkey	GATA3	ZBTB7B
Monkey	GATA3	TLE3
Monkey	GATA3	OSBPL2
Monkey	GATA3	CAV2
Monkey	GATA3	CCNG2
Monkey	GATA3	BIRC2
Monkey	GATA3	NR2F2
Monkey	GATA3	GRHL2
Monkey	GATA3	ESAM
Monkey	GATA3	NNT
Monkey	GATA3	DSP
Monkey	GATA3	CMAH
Monkey	GATA3	TJP3
Monkey	GATA3	ARL11
Monkey	GATA3	RNF182
Monkey	GATA3	TBC1D23
Monkey	GATA3	ASL
Monkey	GATA3	PELO
Monkey	GATA3	ARHGAP31
Monkey	GATA3	HTATIP2
Monkey	GATA3	IRF6
Monkey	GATA3	KALRN
Monkey	GATA3	FER
Monkey	GATA3	TEAD1
Monkey	GATA3	GK
Monkey	GATA3	KLHL9
Monkey	GATA3	HACE1
Monkey	GATA3	COBLL1
Monkey	GATA3	PLEKHA1
Monkey	GATA3	NAALADL2
Monkey	GATA3	PERP
Monkey	GATA3	SEC22B
Monkey	GATA3	WWP1
Monkey	GATA3	PPM1B
Monkey	GATA3	BIRC3
Monkey	GATA3	SOX13
Monkey	GATA3	FAM199X
Monkey	GATA3	CALM1
Monkey	GATA3	PPL
Monkey	GATA3	STX11
Monkey	GATA3	EIF4G2
Monkey	GATA3	WWC1
Monkey	GATA3	ZC3H12C
Monkey	GATA3	SLN
Monkey	GATA3	ZNF800
Monkey	GATA3	ATF3
Monkey	GATA3	ATP2C2
Monkey	GATA3	HOPX
Monkey	GATA3	ABLIM1
Monkey	GATA3	TNFRSF21
Monkey	GATA3	ZFP36
Monkey	GATA3	FOXJ2
Monkey	GATA3	TSTD1
Monkey	GATA3	ST3GAL6
Monkey	GATA3	HSPB8
Monkey	GATA3	SERPINB1
Monkey	GATA3	P4HA2
Monkey	GATA3	INSIG2
Monkey	GATA3	FUT11
Monkey	GATA3	CDS1
Monkey	GATA3	TMEM30A
Monkey	GATA3	CUL1
Monkey	GATA3	UACA
Monkey	GATA3	AKAP12
Monkey	GATA3	SEMA6D
Monkey	GATA3	JAK1
Monkey	GATA3	DNAJC6
Monkey	GATA3	UGP2
Monkey	GATA3	HIPK3
Monkey	GATA3	MAN1C1
Monkey	GATA3	MGAT1
Monkey	GATA3	GPR87
Monkey	GATA3	STRN
Monkey	GATA3	FAM169A
Monkey	GATA3	ANKRD1
Monkey	GATA3	FAM104B
Monkey	GATA3	PPTC7
Monkey	GATA3	EPPK1
Monkey	GATA3	ZNRF2
Monkey	GATA3	ALX1
Monkey	GATA3	SCARB2
Monkey	GATA3	KLF4
Monkey	GATA3	TMEM138
Monkey	GATA3	SORT1
Monkey	GATA3	SEC24C
Monkey	GATA3	ANO6
Monkey	GATA3	ASAH1
Monkey	GATA3	OXGR1
Monkey	GATA3	VPS8
Monkey	GATA3	VPS13C
Monkey	GATA3	EGR1
Monkey	GATA3	ANKRD12
Monkey	GATA3	ACAD9
Monkey	GATA3	SLC35A3
Monkey	GATA3	USP47
Monkey	GATA3	TEAD3
Monkey	GATA3	LAMB3
Monkey	GATA3	CAV1
Monkey	GATA3	TRIM29
Monkey	GATA3	DEPDC7
Monkey	GATA3	ATP7A
Monkey	GATA3	NMI
Monkey	GATA3	PWWP2B
Monkey	GATA3	KCTD1
Monkey	GATA3	HERC3
Monkey	GATA3	DOCK5
Monkey	GATA3	SLC39A2
Monkey	GATA3	FAM83B
Monkey	GATA3	FXYD3
Monkey	GATA3	KIAA1217
Monkey	GATA3	MARVELD3
Monkey	GATA3	USP25
Monkey	GATA3	KLF6
Monkey	GATA3	ARHGAP10
Monkey	GATA3	GOLPH3L
Monkey	GATA3	WDR89
Monkey	GATA3	IVNS1ABP
Monkey	GATA3	ABHD4
Monkey	GATA3	SH3KBP1
Monkey	GATA3	SLC36A1
Monkey	GATA3	EPB41L1
Monkey	GATA3	S100A10
Monkey	GATA3	GRB7
Monkey	GATA3	RHBDF1
Monkey	GATA3	ST5
Monkey	GATA3	RAB3GAP2
Monkey	GATA3	CRISPLD2
Monkey	GATA3	BPGM
Monkey	GATA3	LONP2
Monkey	GATA3	PIP4K2A
Monkey	GATA3	DSC2
Monkey	GATA3	PI4K2A
Monkey	GATA3	ANKH
Monkey	GATA3	PEPD
Monkey	GATA3	GOLGA2
Monkey	GATA3	TSC22D2
Monkey	GATA3	PSMG4
Monkey	GATA3	LATS2
Monkey	GATA3	VAMP2
Monkey	GATA3	CHPF2
Monkey	GATA3	ME1
Monkey	GATA3	PTPN1
Monkey	GATA3	NOL4
Monkey	GATA3	ATG16L1
Monkey	GATA3	OPTN
Monkey	GATA3	SLC25A28
Monkey	GATA3	ALDH4A1
Monkey	GATA3	ZFAT
Monkey	GATA3	FOXO3
Monkey	GATA3	MAP3K3
Monkey	GATA3	EIF3H
Monkey	GATA3	SFMBT1
Monkey	GATA3	OXR1
Monkey	GATA3	TDRD7
Monkey	GATA3	CCPG1
Monkey	GATA3	ITGA2
Monkey	GATA3	PI4KB
Monkey	GATA3	ARNTL
Monkey	GATA3	FNIP2
Monkey	GATA3	PARD6B
Monkey	GATA3	CTU1
Monkey	GATA3	FEZ2
Monkey	GATA3	GPD1L
Monkey	GATA3	SLAIN2
Monkey	GATA3	SGSM2
Monkey	GATA3	FERMT1
Monkey	GATA3	REEP5
Monkey	GATA3	TMEM185A
Monkey	GATA3	CC2D2B
Monkey	GATA3	CUL4B
Monkey	GATA3	TANC2
Monkey	GATA3	TTC7B
Monkey	GATA3	AEBP2
Monkey	GATA3	GAR1
Monkey	GATA3	ST14
Monkey	GATA3	CREB3L2
Monkey	GATA3	ALG6
Monkey	GATA3	GATAD2A
Monkey	GATA3	PITX1
Monkey	GATA3	RCAN3
Monkey	GATA3	GPSM2
Monkey	GATA3	SGMS1
Monkey	GATA3	SRSF4
Monkey	GATA3	VASN
Monkey	GATA3	SERTAD2
Monkey	GATA3	HDLBP
Monkey	GATA3	RALBP1
Monkey	GATA3	STC2
Monkey	GATA3	SPINT2
Monkey	GATA3	MGLL
Monkey	GATA3	CCDC6
Monkey	GATA3	ACER3
Monkey	GATA3	SCYL3
Monkey	GATA3	CDC42SE1
Monkey	GATA3	CALM3
Monkey	GATA3	EFEMP1
Monkey	GATA3	B3GALNT1
Monkey	GATA3	TM9SF1
Monkey	GATA3	SLC12A6
Monkey	GATA3	SYT16
Monkey	GATA3	MAP3K8
Monkey	GATA3	FGF1
Monkey	GATA3	EPB41L4B
Monkey	GATA3	LRRFIP1
Monkey	GATA3	HSPA4L
Monkey	GATA3	TRIM2
Monkey	GATA3	MDFIC
Monkey	GATA3	ATP6V1B1
Monkey	GATA3	PROM2
Monkey	GATA3	GPR107
Monkey	GATA3	COMMD8
Monkey	GATA3	CAMK2D
Monkey	GATA3	SLC35F5
Monkey	GATA3	KRCC1
Monkey	GATA3	VPS37B
Monkey	GATA3	TMEM167B
Monkey	GATA3	SLC6A6
Monkey	GATA3	ELMOD1
Monkey	GATA3	UPK2
Monkey	GATA3	GALC
Monkey	GATA3	CAPN5
Monkey	GATA3	XPOT
Monkey	GATA3	ERBB3
Monkey	GATA3	CANT1
Monkey	GATA3	MPPE1
Monkey	GATA3	NUMA1
Monkey	GATA3	MCFD2
Monkey	GATA3	EFNB2
Monkey	GATA3	GLTP
Monkey	GATA3	SLC38A11
Monkey	GATA3	FOSL2
Monkey	GATA3	ATP2B4
Monkey	GATA3	PFKP
Monkey	GATA3	UBA5
Monkey	GATA3	PRMT7
Monkey	GATA3	FNDC3A
Monkey	GATA3	TGFBR3
Monkey	GATA3	PAQR7
Monkey	GATA3	PRR5L
Monkey	GATA3	TNKS2
Monkey	GATA3	MYCBP2
Monkey	GATA3	PNPLA8
Monkey	GATA3	GAPVD1
Monkey	GATA3	TRPV6
Monkey	GATA3	MAP4K3
Monkey	GATA3	TPRG1
Monkey	GATA3	THSD4
Monkey	GATA3	ZCCHC2
Monkey	GATA3	LENG9
Monkey	GATA3	NFKBIE
Monkey	GATA3	DAPP1
Monkey	GATA3	FNBP1
Monkey	GATA3	NEDD9
Monkey	GATA3	CYP1B1
Monkey	GATA3	RPS6KL1
Monkey	GATA3	CNDP2
Monkey	GATA3	SMARCD2
Monkey	GATA3	ARFGAP3
Monkey	GATA3	MLLT1
Monkey	GATA3	TMEM50B
Monkey	GATA3	CHMP2B
Monkey	GATA3	TAOK3
Monkey	GATA3	NEK7
Monkey	GATA3	PARP6
Monkey	GATA3	DAP
Monkey	GATA3	ERAP1
Monkey	GATA3	VRK2
Monkey	GATA3	PXN
Monkey	GATA3	ZNF507
Monkey	GATA3	NPC1
Monkey	GATA3	TBX2
Monkey	GATA3	TRPM7
Monkey	GATA3	GNA13
Monkey	GATA3	RAB32
Mouse	Gata3	Dsp
Mouse	Gata3	Afdn
Mouse	Gata3	Cldn7
Mouse	Gata3	Dtd2
Mouse	Gata3	Morf4l2
Mouse	Gata3	Hat1
Mouse	Gata3	Fis1
Mouse	Gata3	Pacsin3
Mouse	Gata3	Ndfip2
Mouse	Gata3	Krt18
Mouse	Gata3	Mta3
Mouse	Gata3	Srsf9
Mouse	Gata3	Junb
Mouse	Gata3	Elf2
Mouse	Gata3	Cdh1
Mouse	Gata3	Zbtb7b
Mouse	Gata3	B4galt3
Mouse	Gata3	Npm1
Mouse	Gata3	Vps54
Mouse	Gata3	Stard10
Mouse	Gata3	Homer2
Mouse	Gata3	Eif4e
Mouse	Gata3	Sdf2
Mouse	Gata3	Fam168a
Mouse	Gata3	Fbxo3
Mouse	Gata3	Polr1d
Mouse	Gata3	Nr2f6
Mouse	Gata3	Epb41
Mouse	Gata3	Chmp4b
Mouse	Gata3	Gramd3
Mouse	Gata3	Ctcf
Mouse	Gata3	Bcap31
Mouse	Gata3	Tagln2
Mouse	Gata3	Mgll
Mouse	Gata3	Chchd4

### Sheet: NANOG
species	TF	Target
Monkey	NANOG	HMGA1
Monkey	NANOG	POU5F1
Monkey	NANOG	HMGA2
Monkey	NANOG	CTBP2
Monkey	NANOG	SOX2
Monkey	NANOG	SRSF2
Monkey	NANOG	KCTD8
Monkey	NANOG	RBPMS2
Monkey	NANOG	NNAT
Monkey	NANOG	DNMT3B
Monkey	NANOG	TCF7L1
Monkey	NANOG	BCAT1
Monkey	NANOG	MGST1
Monkey	NANOG	SEMA6A
Monkey	NANOG	CXCL12
Monkey	NANOG	SEPHS1
Monkey	NANOG	GNAO1
Monkey	NANOG	PTPRD
Mouse	Nanog	Mkrn1
Mouse	Nanog	Mylpf
Mouse	Nanog	Tdgf1
Mouse	Nanog	Stmn2
Mouse	Nanog	Tet1
Mouse	Nanog	Klf2
Mouse	Nanog	Pycard
Mouse	Nanog	Akap12
Mouse	Nanog	Jam2
Mouse	Nanog	Nupr1
Mouse	Nanog	Alpl
Mouse	Nanog	Phc1
Mouse	Nanog	Pou5f1
Mouse	Nanog	Hmgb2
Mouse	Nanog	Apela
Mouse	Nanog	Kat6b
Mouse	Nanog	Triml1
Mouse	Nanog	Sap30
Mouse	Nanog	H2afv
Mouse	Nanog	Cyct
Mouse	Nanog	Pipox
Mouse	Nanog	Mtf2
Mouse	Nanog	Rbpms2
Mouse	Nanog	Esrrb
Mouse	Nanog	Tle4
Mouse	Nanog	Rest
Mouse	Nanog	Mgmt
Mouse	Nanog	Icam1
Mouse	Nanog	Txnip
Mouse	Nanog	Dnmt3a
Mouse	Nanog	Itpr1
Mouse	Nanog	Slc25a20
Mouse	Nanog	Ndufa4l2
Mouse	Nanog	Pitpnc1
Mouse	Nanog	Polr2a
Mouse	Nanog	Lyrm9
Mouse	Nanog	H2afy
Mouse	Nanog	Gjc1
Mouse	Nanog	Cbfa2t2
Mouse	Nanog	Zic3
Mouse	Nanog	Tfdp2
Mouse	Nanog	Uqcc2
Mouse	Nanog	Glud1
Mouse	Nanog	Fsip1
Mouse	Nanog	Cdc14b
Mouse	Nanog	Map4k1
Mouse	Nanog	Dennd2a
Mouse	Nanog	Dlc1
Mouse	Nanog	Etv4
Mouse	Nanog	Zfp219
Mouse	Nanog	Hspb1
Mouse	Nanog	Adh5
Mouse	Nanog	Lima1
Mouse	Nanog	Nanog
Mouse	Nanog	Kank3
Mouse	Nanog	Abcc4
Mouse	Nanog	Fzd5
Mouse	Nanog	Gins1
Mouse	Nanog	Caprin2
Mouse	Nanog	Tnrc6c
Mouse	Nanog	Cmtm8
Mouse	Nanog	Gadd45a
Mouse	Nanog	Rps23
Mouse	Nanog	Halr1
Mouse	Nanog	Azi2
Mouse	Nanog	Sox12
Mouse	Nanog	Utp18
Mouse	Nanog	Mapk14
Mouse	Nanog	Set
Mouse	Nanog	Enah
Mouse	Nanog	Rbm27
Mouse	Nanog	Tacc2
Mouse	Nanog	Kbtbd6

### Sheet: SOX17
species	TF	Target
Monkey	SOX17	CDH2
Monkey	SOX17	LAMB1
Monkey	SOX17	LHX1
Monkey	SOX17	EGFLAM
Monkey	SOX17	PCBP4
Monkey	SOX17	PRICKLE1
Monkey	SOX17	ADAMTS19
Monkey	SOX17	MEX3A
Monkey	SOX17	DCAF5
Monkey	SOX17	GPC3
Monkey	SOX17	CRNDE
Monkey	SOX17	SERPINI1
Monkey	SOX17	SLC25A29
Monkey	SOX17	PRDM1
Monkey	SOX17	FOXA2
Monkey	SOX17	CADM1
Monkey	SOX17	ALPL
Monkey	SOX17	ELL2
Monkey	SOX17	COL9A2
Monkey	SOX17	EPHA4
Monkey	SOX17	RCN1
Monkey	SOX17	TCF7
Monkey	SOX17	PRDX2
Monkey	SOX17	MLLT3
Monkey	SOX17	ECE1
Monkey	SOX17	AHCY
Monkey	SOX17	BACH2
Monkey	SOX17	DLC1
Monkey	SOX17	SOX17
Mouse	Sox17	Bend5
Mouse	Sox17	Sparc
Mouse	Sox17	Glul
Mouse	Sox17	Atp1b1
Mouse	Sox17	Lin28a
Mouse	Sox17	Fst
Mouse	Sox17	Gpc3
Mouse	Sox17	Chst15
Mouse	Sox17	Cep170
Mouse	Sox17	Akirin1
Mouse	Sox17	Ephb3
Mouse	Sox17	Map3k1
Mouse	Sox17	Adam19
Mouse	Sox17	Mxi1
Mouse	Sox17	Chd7
Mouse	Sox17	Filip1l
Mouse	Sox17	Daam1
Mouse	Sox17	Vsir
Mouse	Sox17	Scoc
Mouse	Sox17	Dennd5b
Mouse	Sox17	Slc38a2
Mouse	Sox17	Tmem218
Mouse	Sox17	Sox17
Mouse	Sox17	Sh3kbp1
Mouse	Sox17	Ercc6
Mouse	Sox17	Mef2c
