## Supplementary material for "Dissecting embryonic and extra-embryonic lineage crosstalk with stem cell co-culture": Table S7

### Sheet: Primer
Table S7: Primer and antibody used in the munuscript
MOUSE qPCR/rt PCR Primer
Oligo name	Sequence 5'→3'
mGapdh-qF	ACAGTCCATGCCATCACTGCC
mGapdh-qR	GCCTGCTTCACCACCTTCTTG
mRplp0-qF	CAAAGCTGAAGCAAAGGAAGAG
mRplp0-qR	AATTAAGCAGGCTGACTTGGTTG
mSox2-qF	CAGGAGAACCCCAAGATGCACAA
mSox2-qR	AATCCGGGTGCTCCTTCATGTG
mOct4-qF	TCTTTCCACCAGGCCCCCGGCTC
mOct4-qR	TGCGGGCGGACATGGGGAGATCC
mNanog-qF	AGGGTCTGCTACTGAGATGCTCTG
mNanog-qR	CAACCACTGGTTTTTCTGCCACCG
mKlf2-qF	AAGAGCTCGCACCTAAAGGC
mKlf2-qR	CGCATCCTTCCCAGTTGC
mGata4-qF	CGGTTTTCTGGGAAACTGGAG
mGata4-qR	ACCGGCTAAAGAAGCCTAGT
mGata6-qF	GCTCGGTGAGTCCAATCAGG
mGata6-qR	GTCAAGGCCATCCACTGTCC
mSox17-qF	CAGAACCCAGATCTGCACAA
mSox17-qR	GCTTCTCTGCCAAGGTCAAC
mFoxa2-qF	ATGCACTCGGCTTCCAGTATG
mFoxa2-qR	TGTTGCTCACGGAAGAGTAGC
mHnf4a-qF	AGAGGTTCTGTCCCAGCAGATC
mHnf4a-qR	CGTCTGTGATGTTGGCAATC
mElf5-qF	ATTCGCTCGCAAGGTTACTCC
mElf5-qR	GGATGCCACAGTTCTCTTCAGG
mCdx2-qF	GCAGTCCCTAGGAAGCCAAGTGA
mCdx2-qR	CTCTCGGAGAGCCCAAGTGTG
mKrt8-qF	GGACATCGAGATCACCACCT
mKrt8-qR	TGAAGCCAGGGCTAGTGAGT
mEomes-qF	CCTGGTGGTGTTTTGTTGTG
mEomes-qR	TTTAATAGCACCGGGCACTC
mApoe-qF	CAGAGCTCCCAAGTCACACA
mApoe-qR	CCCGTATCTCCTCTGTGCTC
mApoe1-qF	GTGGCTCTGGTCTTCCTGAC
mApoe1-qR	ACGGTTGAACCCAGAGTGTC
mApoe2-qF	TTGATGGAGAAGGCCAAGAC
mApoe2-qR	CGGTTTCTCCTCAAGGTTCA
mAfp-qF	AAGAAAAACTCTGGCGATGG
mAfp-qR	CAGCAGCCTGAGAGTCCATA
mTnnc1-qF	CAGCAAAGGGAAGTCTGAGG
mTnnc1-qR	TAGTCAATTCGGCCATCGTT
mSpink3-qF	CTTTGGCCCTGCTGAGTTTA
mSpink3-qR	TTCGAATGAGGACAGGCTCT
mLgals2 -qF	TGAACATGAAACCAGGGATG
mLgals2 -qR	CTCTGACCCTGGACTGAAGC
mH19-qF	AGAGGACAGAAGGGCAGTCA
mH19-qR	CAGACATGAGCTGGGTAGCA
mCldn6-qF	AGACAAAGCTGACCGAGCAC
mCldn6-qR	GCTCTGAACCACACAGGACA
mHand1-qF	GAACTCAAAAAGACGGATGGTGG
mHand1-qR	CGCCCAGACTTGCTGAGG
mPl1-qF	ATCTTCTCAGAAATGCAGCTG
mPl1-qR	GATCATTGCTTTCAGAAGGTC
mPl2-q F	CCAACGTGTGATTGTGGTGT
mPl2-q R	TGCCACCATGTGTTTCAGAG
MOUSE KO plasmid generation
Oligo name	Sequence 5'→3'
mLamc1-gRNA-2-F	CACCGaccaggccgacaccacctgg
mLamc1-gRNA-2-R	AAACccaggtggtgtcggcctggtC
mLamc1-Seq-F	GAGGATCGGCCTCGGGATAC
mLamc1-Seq-R	GGAATTTCTGTGTGTGGCCC
mItgb1-gRNA-1-F	CACCggattggattgatcagtttg
mItgb1-gRNA-1-R	AAACcaaactgatcaatccaatcc
mItgb1-gRNA-2-F	CACCGaagcagggccaaattgtggg
mItgb1-gRNA-2-R	AAACcccacaatttggccctgcttC
mItgb1-Seq-F	GGCCTCTGGATGTGCCTATT
mItgb1-Seq-R	GTCTGGGGCAATGCTCAAAG
mItgb1-sanger-primer-1	AGAAGGGAAGGTGGAATGTAAT
mItgb1-sanger-primer-2	GAGCCTTGTCCTTGGGAAGTGTC
MONKEY rtPCR Primer
Oligo name	Sequence 5'→3'
cyGAPDH-F	ACTTTGGTATCGTGGAAGGACTC
cyGAPDH-R	GTAGAGGCAGGGATGATGTTCTG
cyAFP-qF	GCAGAGGAGACGTGTTGGAT
cyAFP-qR	CAGTGTGGTCAGTTTGCAGC
cyBMP8B-qF	GACCCTTTCTCCTTCATGCCA
cyBMP8B-qR	GCCTCTCAGGTCATTCCACA
cyHAND1-qF	CACCAGCTACATCGCCTACC
cyHAND1-qR	CTTTTCCGCTTGCTCTCACG
cyTGFB1-qF	GCGTGCTAATGGTGGAAACC
cyTGFB1-qR	GGGAGAGCAACACAGGTTCA
cyTIMIP1-qF	AGGACGGACTCTTGCACATC
cyTIMIP1-qR	GTGCATTCCTCACAGCCAAC
cyVIM-F	ATTGGCCGTCTGCAAGATGA
cyVIM-R	TGTCCACCAGAGGGAGTGAA
cyHNF4a-F	TGCCTACCTCAAAGCCATCA
cyHNF4a-R	CGAGTCATACTGGCGGTCAT
cyDPPA3-F	CCCAGAGTCTTCACAAATGC
cyDPPA3-R	GATTTCCCTGAGGACTGGTG
cyFoxa2-F	TACTGGTCGTTTGTTGTGGCT
cyFoxa2-R	GTGTTCATGCCGTTCATCCC
cyGATA4-F	CCTGTCATCTCACTACGGGC
cyGATA4-R	CTTGTGGGGAGAGCTTCAGG
cyGATA6-F	GCGGGCTCTACAGCAAGAT
cyGATA6-R	TGGCACAGGACAATCCAAG
cyIHH-F	CCGGCTTTGACTGGGTGTAT
cyIHH-R	AGCACATCACTGAAGGTGGG
cyNID2-F	CTGGAGTGTGGGCTTTCCAT
cyNID2-R	ATCCTACCCTCTAAAGGCTTTG
cyPDGFRA-F	ATTAAGCCGGTCCCAACCTG
cyPDGFRA-R	CTTTGGCTTCTCTGGGTGGT
cyCK7-F	AGTACCAGGAACTCATGAGCGTG
cyCK7-R	CACCAGTGGAATTCATCACAGAG
cyGATA3-F	GTCACTGCTATGGGTTAGAGCC
cyGATA3-R	TATCCATCGCGTTTAGGCTTCAT
cyTFAP2C-F	GAAGAGGACTGCGAGGATCG
cyTFAP2C-R	GCTGATATTCGGCGACTCCA
cyVGLL1-F	CGCCAACTGCAACTTGCATG
cyVGLL1-R	AGGAGAGGCTCACGTTTCCC
cyTEAD4-F	AAGTTCTGGGCAGACCTCAA
cyTEAD4-R	ATGCTTCAGCTTGTGGATGA
cyTP63-F	TGTGTTGGAGGGATGAACCG
cyTP63-R2	GTGTGTTCTGACGAAACGGG
cyCDH1-F	TCTTGGAGAAGCAAAACAAGCA
cyCDH1-R	TGCCTCTTCCCAAAACCATGT
cyACTB-F	CTACAATGAGCTGCGTGTGG
cyACTB-R	GTACATGGCTGGGGTGTTGA

### Sheet: Antibody
Mouse Primary antibody
Gene symbol	Name	Vendor	Cat#	RRID	Dilution ratio
GATA6	Human GATA-6 Affinity Purified Polyclonal Ab antibody	R&D Systems	AF1700	AB_2108901	1 ： 100
SOX17	Human SOX17 Affinity Purified Polyclonal Ab antibody	R&D Systems	AF1924	AB_355060	1 ： 100
EOMES	Anti-TBR2 / Eomes antibody	Abcam	ab23345	AB_778267	1 ： 100
CDX2	Anti-CDX-2, Clone CDX2-88 antibody	BioGenex	MU392A-UC	AB_2650531	1 ： 100
SOX2	Sox-2 (E-4) antibody	Santa Cruz Biotechnology	sc-365823	AB_10842165	1：50
POU5F1	Oct-3/4 (C-10) antibody	Santa Cruz Biotechnology	sc-5279	AB_628051	1：50
GATA4	Anti-GATA4 antibody	Abcam	ab84593	AB_10670538	1 ： 100
AFP	Human/Mouse alpha-Fetoprotein/AFP Antibody	R&D Systems	MAB1368	AB_357658	1 ： 100
PAX6	Pax-6 (AD2.35) antibody	Santa Cruz Biotechnology	SC-53108	AB_630089	1：50
T	Anti-Brachyury / Bry antibody [EPR18113]	Abcam	ab209665	AB_2750925	1 ： 100
FOXA1	FOXA1 antibody	Abcam	ab55178	AB_941631	1 ： 100
COL6A1	Rabbit Anti-Collagen VI Polyclonal Antibody	Abcam	ab6588	AB_305585	1 ： 100
Caspase 3	Cleaved Caspase-3 (Asp175) Antibody	Cell signaling technology	9661	AB_2341188	1 ： 100
Monkey Primary antibody
Gene symbol	Name	Vendor	Cat#	RRID	Dilution ratio
GATA6	GATA-6 (D61E4) XP® Rabbit mAb	Cell signaling technology	5851	AB_10705521	1 ： 400
GATA4	Human GATA-4 Biotinylated Antibody	R&D Systems	BAF2606	AB_2263176	1 ： 400
SOX17	Human SOX17 Affinity Purified Polyclonal Ab antibody	R&D Systems	AF1924	AB_355060	1 ： 400
FOXA2	FoxA2/HNF3-beta Antibody	Cell Signaling Technology	3143	AB_2104878	1 ： 400
FOXA2	Anti-FOXA2 antibody	Abcam	ab60721	AB_941632	1 ： 400
SOX2	Anti-SOX2 antibody	Abcam	ab137385	AB_2814892	1 ： 400
FOXA1	FOXA1 antibody	Abcam	ab55178	AB_941631	1 ： 400
COL6A1	Rabbit Anti-Collagen VI Polyclonal Antibody	Abcam	ab6588	AB_305585	1 ： 400
POU5F1	Oct-3/4 (C-10) antibody	Santa Cruz Biotechnology	sc-5279	AB_628051	1 ： 400
GATA3	Recombinant Anti-GATA3 antibody	Abcam	ab199428	AB_2819013	1 ： 400
CK7	Cytokeratin 7 - Cytoskeleton Marker	Abcam	ab68459	AB-1139824	1 ： 400
TFAP2C	AP-2γ Antibody (6E4/4)	Santa Cruz Biotechnology	sc-12762	AB_667770	1 ： 400
HLAG	Anti-HLA G antibody [G233]	Abcam	ab52454	AB_880554	1 ： 400
HCGB	hCG beta Polyclonal Antibody	Thermo Fisher Scientific	PA5-58598	AB_2642336	1 ： 400
HCG	Anti-Human Chorionic Gonadotropin	DAKO	IR508	not available	1 ： 400
Secondary antibody
Name	Vendor	Cat#	RRID
Donkey anti rabbit IgG (H+L) 647	Invitrogen	A31573	AB_2536183
Donkey anti rabbit IgG (H+L) 594	Invitrogen	A21207	AB_141637
Donkey anti mouse IgG (H+L) 488	Invitrogen	A21202	AB_141607
Donkey anti mouse IgG (H+L) 594	Invitrogen	A32744	AB_2762826
Donkey anti goat IgG (H+L) 647	Invitrogen	A32849	AB_2762840
Donkey anti goat IgG (H+L) 594	Invitrogen	A11058	AB_2534105
Goat anti rabbit IgG (H+L) 594	Invitrogen	A11037	AB_2534095
Goat anti rabbit IgG (H+L) 488	Invitrogen	A11034	AB_2576217
Goat anti-Mouse IgG 1, Alexa Fluor 647	Invitrogen	A21240	AB_2535809
Goat anti-Mouse IgG 1, Alexa Fluor 488	Invitrogen	A21121	AB_2535764
Goat anti-Mouse IgG2b, Alexa Fluor 594	Invitrogen	A21145	AB_2535781
Goat anti-Mouse IgG2b, Alexa Fluor 488	Invitrogen	A21141	AB_2535778
Goat anti-Mouse IgG2a, Alexa Fluor 488	Invitrogen	A21131	AB_2535771
Goat anti-Mouse IgG2a, Alexa Fluor 594	Invitrogen	A21135	AB_2535774
